# CAZymes in *Maribacter dokdonensis* 62-1 from the Patagonian shelf: Genomics and physiology compared to related flavobacteria and a co-occurring *Alteromonas* strain

**DOI:** 10.1101/2020.12.08.416198

**Authors:** Laura A. Wolter, Maximilian Mitulla, Jovan Kalem, Rolf Daniel, Meinhard Simon, Matthias Wietz

## Abstract

Carbohydrate-active enzymes (CAZymes) are an important feature of bacteria in productive marine systems such as continental shelves, where phytoplankton and macroalgae produce diverse polysaccharides. We herein describe *Maribacter dokdonensis* 62-1, a novel strain of this flavobacterial species, isolated from alginate-supplemented seawater collected at the Patagonian continental shelf. *M. dokdonensis* 62-1 harbors a diverse array of CAZymes in multiple polysaccharide utilization loci (PUL). Two PUL encoding polysaccharide lyases from families 6, 7, 12 and 17 allow substantial growth with alginate as sole carbon source, with simultaneous utilization of mannuronate and guluronate as demonstrated by HPLC. Furthermore, strain 62-1 harbors a mixed-feature PUL encoding both ulvan- and fucoidan-targeting CAZymes. Core-genome phylogeny and pangenome analysis revealed variable occurrence of these PUL in related *Maribacter* and *Zobellia* strains, indicating specialization to certain “polysaccharide niches”. Furthermore, lineage- and strain-specific genomic signatures for exopolysaccharide synthesis possibly mediate distinct strategies for surface attachment and host interaction. The wide detection of CAZyme homologs in algae-derived metagenomes suggests global occurrence in algal holobionts, supported by sharing multiple adaptive features with the hydrolytic model flavobacterium *Zobellia galactanivorans*. Comparison with *Alteromonas* sp. 76-1 isolated from the same seawater sample revealed that these co-occurring strains target similar polysaccharides but with different genomic repertoires, coincident with differing growth behavior on alginate that might mediate ecological specialization. Altogether, our study contributes to the perception of *Maribacter* as versatile flavobacterial polysaccharide degrader, with implications for biogeochemical cycles, niche specialization and bacteria-algae interactions in the oceans.
