## Supplementary Table S1 for "CAZymes in *Maribacter dokdonensis* 62-1 from the Patagonian shelf: Genomics and physiology compared to related flavobacteria and a co-occurring *Alteromonas* strain"

### Sheet: TableS1_Strains
Strain	Genome accession	Genome (bp)	Genes	GH	PL	CBM	CE	GT	AA	CAZymes (total)	CAZymes (% genes)
Maribacter dokdonensis 62-1	PRJEB40942	4600547	4105	39	12	7	7	24	1	90	2.19245
Maribacter dokdonensis DSW-8	GCA_001447995.1	4434543	3742	56	12	9	8	27	1	113	3.01978
Maribacter sp. 2014MBL MicDiv	GCA_001865655.1	4399611	3720	54	11	12	8	30	NA	115	3.0914
Maribacter dokdonensis MAR-2009-71	GCA_900105545.1	4622542	3871	58	11	9	9	31	NA	118	3.04831
Maribacter dokdonensis MAR-2009-60	GCA_900105105.1	4505800	3848	54	11	12	8	26	1	112	2.9106
Maribacter litoralis SDRB-Phe2	GCA_003075045.1	4564535	3984	48	13	7	9	26	1	104	2.61044
Maribacter sp. Hel-I-7	GCA_000688315.1	4775040	4101	57	11	10	9	27	3	117	2.85296
Maribacter stanieri DSM 19891	GCA_900112245.1	4460741	3801	56	10	12	9	24	2	113	2.9729
Maribacter aquivivus DSM 16478	GCA_900142175.1	4578396	3937	46	9	6	7	37	1	106	2.69241
Maribacter caenipelagi CECT 8455	GCA_004364175.1	4281860	3721	45	7	12	15	32	2	113	3.03682
Maribacter forsetii DSM 18668	GCA_000744105.1	4514366	3817	41	11	8	7	25	1	93	2.43647
Maribacter ulvicola DSM 15366	GCA_900155985.1	4511475	3809	50	9	8	7	27	4	105	2.75663
Maribacter sedimenticola DSM 19840	GCA_900188415.1	4269365	3610	67	7	11	14	26	3	128	3.54571
Maribacter sp. MAR-2009-72	GCA_007827235.1	4347041	3614	73	2	14	15	28	5	137	3.79081
Maribacter thermophilus HT7-2	GCA_001020565.1	4050606	3449	41	4	5	9	29	3	91	2.63845
Zobellia galactanivorans DsiJ	GCA_000973105.1	5521712	4435	121	14	19	16	32	1	203	4.57723
Zobellia uliginosa DSM 2061	GCA_900156625.1	5303163	4317	108	12	17	14	30	2	183	4.23905
Zobellia uliginosa MAR-2009-138	GCA_000744555.1	5358002	4280	95	16	15	11	31	1	169	3.9486
Zobellia amurskyensis KMM 3526	GCA_009725985.1	5136021	4191	88	14	15	11	34	1	163	3.88929
Pseudozobellia thermophila DSM 19858	GCA_900141855.1	5036817	4142	101	9	13	18	37	3	181	4.36987
Pricia antarctica DSM 23421	GCA_900101815.1	4851997	4020	74	1	13	20	33	5	146	3.63184
Arenibacter aquaticus GUO	GCA_3957295.1	5233924	4024	112	8	16	18	31	1	186	4.62227
Muricauda alvinocaridis SCR12	GCA_004916895.1	3747248	3366	36	3	11	7	21	3	81	2.40642
