## Supplementary Table S4 for "CAZymes in *Maribacter dokdonensis* 62-1 from the Patagonian shelf: Genomics and physiology compared to related flavobacteria and a co-occurring *Alteromonas* strain"

### Sheet: INDEX
Sheet A	Detection of the Maribacter-specific PL33-PL40 pair in microbial metagenomes derived from macroalgae and seagrasses
Sheet B	Detection of the PL12 unique to Maribacter 62-1 in microbial metagenomes derived from macroalgae and seagrasses. Colors indicate co-detection
Sheet C	Maribacter 62-1 homologs of characterized algae-adaptive genes in Zobellia galactanivorans DsiJ
Sheet D	Putative thioredoxin-like oxidoreductases of Maribacter 62-1

### Sheet: A | PL33-40_Macroalgae
Query	Hit_ IMG Genome	Algae/seagrass taxon	% aa ID	evalue	bitscore	QueryStart	QueryEnd	SubjectLength	SubjectStart	SubjectEnd	IMG Genome ID	IMG Gene ID
PL33_MAR621_01356	Macroalgal surface (Botany Bay, Sydney, Australia) - A-R1	Ulva rigida	95	4e-36	132	612	1	549	64	64	AR1_12468471	3300002060
PL40_MAR621_01353			98	5e-26	102	286	1	236	51	51	AR1_16472941	3300002060
PL33_MAR621_01356	Macroalgal surface (Botany Bay, Sydney, Australia) - BBAY78	Phylospora comosa	73	0	1411	921	21	24	920	922	BBAY78_100086591	3300000979
PL40_MAR621_01353			65	0	874	650	26	33	643	645	BBAY78_100041503	3300000979
PL33_MAR621_01356	Macroalgal surface (Botany Bay, Sydney, Australia) - BBAY79	Phylospora comosa	76	0	1443	919	18	30	907	911	BBAY79_100003313	3300000980
PL40_MAR621_01353			71	0	733	507	26	33	500	503	BBAY79_100018442	3300000980
PL33_MAR621_01356	Macroalgal surface (Botany Bay, Sydney, Australia) - BBAY87	Posidonia australis	100	6e-38	140	324	1	260	65	65	BBAY87_125891891	3300001269
PL33_MAR621_01356			85	2e-93	295	417	1	259	159	159	BBAY87_105260331	3300001269
PL40_MAR621_01353			96	2e-29	115	530	1	476	55	55	BBAY87_138657321	3300001269
PL33_MAR621_01356	Giant kelp near Monterey Bay (CA, USA) Combined assembly	Macrocystis pyrifera	80	0	1044	625	10	20	617	617	Ga0136809_10516861	3300010385
PL40_MAR621_01353			67	0	825	649	1	77	574	576	Ga0136809_10438903	3300010385
PL33_MAR621_01356	Giant kelp near Monterey Bay (CA, USA) Sample B	Macrocystis pyrifera	75	0	1448	921	10	20	912	914	Ga0136855_1068991	3300010409
PL40_MAR621_01353			64	0	863	649	28	35	642	644	Ga0136855_1067242	3300010409
PL33_MAR621_01356	Delisea pulchra (Sydney, Australia) - 2012_LB_H16	Delisea pulchra	93	4e-29	114	592	1	537	56	56	LBH16_124189601	3300002924
PL40_MAR621_01353			89	9e-30	115	328	2	276	54	56	LBH16_122636451	3300002924
PL33_MAR621_01356	Marine algal microbial communities (Porto, Portugal)	Rhodophyta	74	0	1436	922	3	13	910	911	Ga0114955_1000015103	3300009410
PL40_MAR621_01353			64	0	880	649	9	3	654	655	Ga0114955_1000015102	3300009410
PL33_MAR621_01356	Ecklonia radiata (Long Bay, Australia) - Sample B4	Ecklonia radiata	85	5e-64	210	310	1	198	113	113	Ga0068281_1354691	3300004879
PL33_MAR621_01356	Marine algal microbial communities (Sidmouth, UK)	Rhodophyta	88	0	961	518	8	9	519	519	Ga0209185_10206471	3300027498
PL33_MAR621_01356	Marine algal microbial communities (Sidmouth, UK)	Rhodophyta	87	0	1020	547	3	2	548	548	Ga0114952_10082031	3300009421
	Ga0115029_10028263

### Sheet: B | PL12_Macroalgae
Query	Hit_ IMG Genome	Algae/seagrass taxon	% aa ID	evalue	bitscore	SubjectLength	QueryStart	QueryEnd	SubjectStart	SubjectEnd	IMG Genome ID	IMG Gene ID
MAR621_00475	Macroalgal surface ecosystem from Botany Bay, Sydney, Australia - BBAY84	Halophila ovalis	72	4e-22	94.4	58	243	300	1	58	3300001265	BBAY84_123122751
MAR621_00475	Marine algal microbial communities from Sidmouth, United Kingdom	Rhodophyta	69	4e-38	139	96	386	481	1	96	3300027498	Ga0209185_13324411
MAR621_00475	Marine algal microbial communities from Sidmouth, United Kingdom	Rhodophyta	61	2e-59	202	162	362	521	2	162	3300009421	Ga0114952_12896551
MAR621_00475	Delisea pulchra microbial communities from Sydney, Australia	Delisea pulchra	59	1e-21	93.6	71	682	750	2	70	3300002924	LBH16_109779541
MAR621_00475	Macroalgal surface ecosystem from Botany Bay, Sydney, Australia - BBAY86	Posidonia australis	59	7e-13	67.4	55	419	472	2	55	3300001201	BBAY86_118451151
MAR621_00475	Macroalgal surface ecosystem from Botany Bay, Sydney, Australia - BBAY75	Amphiroa anceps	58	0	913	795	13	780	28	794	3300001278	BBAY75_100123071
MAR621_00475	Macroalgal surface ecosystem from Botany Bay, Sydney, Australia - BBAY72	Delisea pulchra	58	1e-13	69.7	53	303	354	2	53	3300001202	BBAY72_123427501
MAR621_00475	Macroalgal surface ecosystem from Botany Bay, Sydney, Australia - BBAY87	Posidonia australis	55	1e-12	68.2	70	334	386	2	54	3300001269	BBAY87_122625531
MAR621_00475	Marine algal microbial communities from Bantry Bay, Ireland	Rhodophyta	45	7e-15	73.9	101	350	434	2	87	3300027509	Ga0209187_12777791
MAR621_00475	Marine algal microbial communities from Maine, USA	Rhodophyta	41	2e-22	97.8	171	312	434	4	127	3300027623	Ga0209828_12310971
MAR621_00475	Marine algal microbial communities from Porto, Portugal	Rhodophyta	40	9e-24	108	483	792	910	361	479	3300009410	Ga0114955_10008588
MAR621_00475	Giant kelp blades associated microbial communities (CA, USA)	Macrocystis pyrifera	26	5e-13	75.9	734	49	443	245	633	3300010385	Ga0136809_10241661

### Sheet: C | Zobellia homologs
Function	Query_Zobellia galactanivorans DsiJ	Hit_Maribacter 62-1	evalue	% aa ID	coverage
Iodine detoxification	ZOBELLIA_1262_iodoperoxidase	MAR621_00990_PAP2_superfamily_protein_[]	0	0.7	1
Iodine detoxification	ZOBELLIA_2088_iodoperoxidase	MAR621_00990_PAP2_superfamily_protein	1e-134	0.449	0.9796
NO detoxification	ZOBELLIA_3212_nitrate reductase	MAR621_00585_ferredoxin-nitrate_reductase	5.81e-115	0.354	0.9316
NO detoxification	ZOBELLIA_1625_nitrate reductase/nitrite reductase	MAR621_00585_ferredoxin-nitrate_reductase	0	0.865	1
MeOH detoxification	ZOBELLIA_3941_3-hexulose-6-phosphate isomerase	MAR621_02766_arabinose-5-phosphate_isomerase	2.62e-07	0.295	0.8041
Mannitol degradation	ZOBELLIA_4263_Mannitol-deg	MAR621_00026_mannitol_2-dehydrogenase	1.73e-179	0.515	0.9578
Mannitol degradation	ZOBELLIA_4264_Mannitol-deg	MAR621_02964_2-dehydro-3-deoxygluconokinase	4.97e-09	0.228	0.9864
Anhydrogalactose degradation	ZOBELLIA_3145	MAR621_01414_Arylsulfatase_A_[Maribacter_62-1]	2.58e-60	0.313	0.8708
Anhydrogalactose degradation	ZOBELLIA_3146	MAR621_01360_iduronate_2-sulfatase_[Maribacter_62-1]	5.25e-72	0.312	0.9706
Anhydrogalactose degradation	ZOBELLIA_3149	MAR621_01344_MFS_transporter,_sugar_porter_(SP)_family_[Maribacter_62-1]	7.1e-60	0.339	0.6464
Anhydrogalactose degradation	ZOBELLIA_3151	MAR621_01364_Arylsulfatase_A_[Maribacter_62-1]	5.56e-101	0.328	0.9866
Anhydrogalactose degradation	ZOBELLIA_3153	MAR621_00052_2-dehydro-3-deoxyphosphogluconate_aldolase_/_(4S)-4-hydroxy-2-oxoglutarate_aldolase_[Maribacter_62-1]	1.56e-32	0.37	0.8047
Anhydrogalactose degradation	ZOBELLIA_3155	MAR621_01860_aldehyde_dehydrogenase_[Maribacter_62-1]	1.71e-64	0.324	0.9731
Anhydrogalactose degradation	ZOBELLIA_3156	MAR621_00815_L-alanine-DL-glutamate_epimerase_[Maribacter_62-1]	5.42e-54	0.306	0.9613
Digeneaside degradation	ZOBELLIA_2226_GH63 mannosylglycerate hydrolase	MAR621_02217_Trehalase	0	0.786	0.9954
Digeneaside degradation	ZOBELLIA_2229_glycerate kinase	MAR621_02219_glycerate_kinase	7.26e-175	0.693	1
QQ / AB resistance?	ZOBELLIA_4600_homoserine lactone lyase	MAR621_00080_penicillin_amidase	0	0.625	0.9975
Thallusin?	ZOBELLIA_384_PKS	MAR621_00725_amino_acid_adenylation_protein	4.95e-128	0.326	0.4149
Thallusin?	ZOBELLIA_4387_PKS	MAR621_01752_Predicted_naringenin-chalcone_synthase	0	0.795	1
MeOH: methanol; NO: nitrous oxide; QQ: quorum quenching; AB: antibiotic
NO HITS
Function	Description
NO detoxification	ZOBELLIA_2236_N2O reductase (NosZ)
NO detoxification	ZOBELLIA_4311_NO reductase (NorBC)
	ZOBELLIA_3942_3-hexulose-6-phosphate synthase
ROS defense	ZOBELLIA_3047_azurin
iodine detoxification	ZOBELLIA_4305_iodotyrosine dehalogenase
Porphyranase	ZOBELLIA_2600_PorA
Porphyranase	ZOBELLIA_1017_PorB
Agarase	ZOBELLIA_3573_agaB
Agarase	ZOBELLIA_4203_agaA
D-3,6-anhydrogalactosidase	ZOBELLIA_3147_GH127-1
D-3,6-anhydrogalactosidase	ZOBELLIA_3148_GH127-2
D-3,6-anhydrogalactosidase	ZOBELLIA_3150_GH127-3
D-3,6-anhydrogalactosidase	ZOBELLIA_3152_GH129-like

### Sheet: D | oxidoreductases
locus_tag	product
MAR621_00258	Arsenate reductase, glutaredoxin family
MAR621_00606	Arsenate reductase, glutaredoxin family
MAR621_03238	Multicopper oxidase; three cupredoxin domains
MAR621_01538	Peroxiredoxin
MAR621_01740	Peroxiredoxin
MAR621_01776	Peroxiredoxin
MAR621_01804	Peroxiredoxin
MAR621_02945	Peroxiredoxin
MAR621_03950	Peroxiredoxin
MAR621_02682	Peroxiredoxin
MAR621_02579	Peroxiredoxin / alkyl hydroperoxide reductase
MAR621_00089	Peroxiredoxin / alkyl hydroperoxide reductase
MAR621_00092	Peroxiredoxin / thiol peroxidase
MAR621_02139	putative bacilliredoxin, YphP/YqiW family
MAR621_00586	Rubredoxin
MAR621_00090	Thioredoxin
MAR621_00250	Thioredoxin
MAR621_00713	Thioredoxin
MAR621_01067	Thioredoxin
MAR621_01431	Thioredoxin
MAR621_03546	Thioredoxin
MAR621_03603	Thioredoxin / phosphoadenylylsulfate reductase
MAR621_00563	Thioredoxin / thiol-disulfide isomerase
MAR621_00798	Thioredoxin / thiol-disulfide isomerase
MAR621_01539	Thioredoxin / thiol-disulfide isomerase
MAR621_02755	Thioredoxin / thiol-disulfide isomerase
MAR621_02905	Thioredoxin / thiol-disulfide isomerase
MAR621_03598	Thioredoxin reductase
MAR621_01008	Thioredoxin reductase
MAR621_01629	Thioredoxin reductase
MAR621_03171	Thioredoxin reductase
MAR621_03608	Thioredoxin reductase
MAR621_03788	Thioredoxin reductase
MAR621_01388	Thioredoxin-like
MAR621_02662	Thioredoxin-like
MAR621_02552	Thioredoxin-like
